# Efficient and specific oligo-based depletion of rRNA

**DOI:** 10.1101/589622

**Authors:** Amelie J. Kraus, Benedikt G. Brink, T. Nicolai Siegel

**Author notes:** To whom correspondence should be addressed: T. Nicolai Siegel, Biomedical Center Munich, Department of Physiological Chemistry, Ludwig-Maximilians-Universität München, Großhaderner Str. 9, 82152 Planegg-Martinsried, Germany.

## Abstract

In most organisms, ribosomal RNA (rRNA) contributes to >85% of total RNA. Thus, to obtain useful information from RNA-sequencing (RNA-seq) analyses at reasonable sequencing depth, typically, mature polyadenylated transcripts are enriched or rRNA molecules are depleted. Targeted depletion of rRNA or other highly abundant transcripts is particularly useful when studying transcripts lacking a poly(A) tail, such as some non-coding RNAs (ncRNAs), most bacterial RNAs and partially degraded or immature transcripts. While several commercially available kits allow effective rRNA depletion, their efficiency relies on a high degree of sequence homology between oligonucleotide probes and the target RNA. This restricts the use of such kits to a limited number of organisms with conserved rRNA sequences.

In this study we describe the use of biotinylated oligos and streptavidin-coated paramagnetic beads for the efficient and specific depletion of trypanosomal rRNA. Our approach reduces the levels of the most abundant rRNA transcripts to less than 5% with minimal off-target effects.

By adjusting the sequence of the oligonucleotide probes, our approach can be used to deplete rRNAs or other abundant transcripts independent of species. Thus, our protocol provides a useful alternative for rRNA removal where enrichment of polyadenylated transcripts is not an option and commercial kits for rRNA are not available.
