## Supplementary Table 1 for "Efficient and specific oligo-based depletion of rRNA"

### Sheet: Contents
Kraus et al.
Supplementary Table 1
Table of content
Sheet
Supplementary Table 1	List of rRNAs and their abundance in total RNA-seq

### Sheet: Supplementary Table 1
rRNA subunits	Percentages in replicate 1	Percentages in replicate 2		Gene_ID	Normalized reads (replicate 1)	Total number of reads (replicate 1)	Percentage in total rRNA (replicate 1)		Normalized reads (replicate 2)	Total number of reads (replicate 2)	Percentage in total rRNA (replicate 2)
5S	0.050845	0.0612044		Tb427.08.1389	0	1.93742e+07	0		0	3.38896e+07	0
large subunit/rest	10.2301	10.2389		Tb427.02.1520	0		0		0		0
5.8S	1.50986	1.56416		Tb427.08.1382	1109.21		0.00572517		2386.8		0.00704289
18S	25.8885	25.4002		Tb427.08.1384	1118.01		0.00577061		2485.77		0.00733491
28S alpha subunit	22.6386	22.8084		Tb427.08.1381	1140.02		0.00588421		2596.38		0.00766129
28S beta subunit	25.8797	25.4314		Tb427.08.1387	1219.25		0.00629315		2613.84		0.00771282
				Tb427.08.1388	1250.06		0.00645218		2741.91		0.00809073
				Tb427.08.1386	1258.86		0.00649762		2538.16		0.00748951
				Tb427.08.1385	1355.7		0.00699743		2695.34		0.00795331
				Tb427.08.1383	1399.71		0.00722462		2683.7		0.00791896
				Tb427.03.3454	4322.38		0.02231		8639.07		0.0254918
				Tb427_09_rRNA_5	4586.48		0.0236731		9192.11		0.0271237
				Tb427.02.1997	5132.28		0.0264903		9768.44		0.0288243
				Tb427.07.6866	5171.9		0.0266948		9733.51		0.0287212
				Tb427.08.446	5849.75		0.0301935		11258.7		0.0332218
				Tb427_09_rRNA_6	15916.2		0.0821517		28536.9		0.0842055
				Tb427.07.6869	16145.1		0.0833331		28164.3		0.0831061
				Tb427.02.2008	16303.6		0.084151		28699.9		0.0846864
				Tb427.08.443	16497.2		0.0851506		28647.5		0.0845318
				Tb427.03.3455	23086.5		0.119161		40575.7		0.119729
				Tb427.07.6863	73150.4		0.377566		139180		0.410686
				Tb427.02.1942	96756.3		0.499408		175628		0.518236
				Tb427.03.3448	97407.7		0.50277		176204		0.519937
				Tb427_11_rRNA_1	98358.5		0.507677		178254		0.525984
				Tb427.07.6881	159272		0.822085		258817		0.763707
				Tb427_09_rRNA_4	163630		0.844577		302542		0.892729
				Tb427.03.3453	165998		0.856799		307875		0.908464
				Tb427.02.1986	166826		0.861071		310611		0.916537
				Tb427.08.449	169053		0.872566		308998		0.911779
				Tb427.03.3451	281637		1.45367		472564		1.39442
				Tb427.02.1964	281844		1.45474		472506		1.39425
				Tb427_09_rRNA_2	282324		1.45722		474456		1.40001
				Tb427.06.187	283570		1.46364		495180		1.46116
				Tb427.06.186	284525		1.46857		477972		1.41038
				Tb427.06.184	472562		2.43913		805162		2.37584
				Tb427_09_rRNA_1	610812		3.15271		1.0533e+06		3.10803
				Tb427.06.185	612124		3.15948		1.05149e+06		3.1027
				Tb427_09_rRNA_3	706640		3.64732		1.22656e+06		3.61927
				Tb427_11_rRNA_2	1.12157e+06		5.78899		1.97648e+06		5.83213
				Tb427.03.3452	1.26664e+06		6.53776		2.1658e+06		6.39077
				Tb427.02.1975	1.3452e+06		6.94327		2.31629e+06		6.83481
				Tb427.03.3449	1.4742e+06		7.6091		2.59845e+06		7.6674
				Tb427.02.1953	1.50671e+06		7.77687		2.65956e+06		7.84772
				Tb427.02.1931	2.41954e+06		12.4884		4.1653e+06		12.2908
				Tb427.03.3447	2.43688e+06		12.578		4.18389e+06		12.3457
											85.5043
