## Supplementary Table 2 for "Efficient and specific oligo-based depletion of rRNA"

### Sheet: Contents
Kraus et al.
Supplementary Table 2
Table of content
Sheet
Supplementary Table 2	Percentage of rRNA following 0 (control), 1, 2 or 3 rounds of oligo capture

### Sheet: Supplementary Table 2
Replicate 1		0IP	1IP	2IPs	3IPs		Gene IDs of targeted rRNAs	Product description	0IP (replicate 1)	1IP (replicate 1)	2IPs (replicate 1)	3IPs (replicate 1)		0IP (replicate 2)	1IP (replicate 2)	2IPs (replicate 2)	3IPs (replicate 2)
	total number of rRNA reads	1.47181e+07	1.51466e+07	9.97836e+06	2.86265e+06		Tb427_09_rRNA_1	28S beta subunit	610812	634552	702993	145985		1.0533e+06	1.01637e+06	932185	118534
	total number of all reads	1.93742e+07	1.94929e+07	3.22668e+07	6.55363e+07		Tb427_09_rRNA_3	28S beta subunit	706640	719436	467956	137631		1.22656e+06	1.16273e+06	620355	133162
	Percentage of rRNA in total RNA	75.9675	77.7034	30.9245	4.36803		Tb427_11_rRNA_1	5.8S	98358.5	83414	16308.4	33239.9		178254	141538	20246.1	31308.7
							Tb427_11_rRNA_2	28S alpha subunit	1.12157e+06	1.13678e+06	793221	234015		1.97648e+06	1.88284e+06	1.01224e+06	215498
Replicate 2		0IP	1IP	2IPs	3IPs		Tb427.02.1931	18S	2.41954e+06	2.54289e+06	660248	250206		4.1653e+06	4.08871e+06	903419	238209
	total number of rRNA reads	2.55071e+07	2.46407e+07	1.33763e+07	2.57397e+06		Tb427.02.1942	5.8S	96756.3	82906.2	15274.6	31968.9		175628	139655	20252.8	31363.4
	total number of all reads	3.38896e+07	3.17775e+07	4.47954e+07	6.09899e+07		Tb427.02.1953	28S alpha subunit	1.50671e+06	1.51683e+06	1.09135e+06	304211		2.65956e+06	2.53056e+06	1.35719e+06	288518
	Percentage of rRNA in total RNA	75.2654	77.5415	29.8609	4.22032		Tb427.02.1975	28S beta subunit	1.3452e+06	1.40426e+06	1.56433e+06	388849		2.31629e+06	2.28799e+06	2.18576e+06	330948
							Tb427.03.3447	18S	2.43688e+06	2.54415e+06	659913	249890		4.18389e+06	4.09424e+06	906237	237638
							Tb427.03.3448	5.8S	97407.7	82372	16177.7	31564.2		176204	141149	21270.1	31457.1
							Tb427.03.3449	28S alpha subunit	1.4742e+06	1.48505e+06	1.04115e+06	298188		2.59845e+06	2.45738e+06	1.32003e+06	280006
							Tb427.03.3452	28S beta subunit	1.26664e+06	1.32041e+06	1.466e+06	369241		2.1658e+06	2.13889e+06	2.04999e+06	308370
							Tb427.06.184	28S beta subunit	472562	495835	566829	178909		805162	801146	795020	151163
							Tb427.06.185	28S beta subunit	612124	635479	707271	145904		1.05149e+06	1.02238e+06	940993	118394
							Tb427.06.187	28S alpha subunit	283570	293346	181091	53632.3		495180	473284	249881	51246.6
							Tb427.07.6881	18 S	159272	163786	26720.5	4387.73		258817	250588	37701.3	4357.76
							Tb427.08.1381	5S	1140.02	644.601	176.092	671.922		2596.38	1352.92	501.97	374.861
							Tb427.08.1382	5S	1109.21	556.299	187.453	542.395		2386.8	1274	441.734	468.576
							Tb427.08.1383	5S	1399.71	640.186	193.133	712.399		2683.7	1426.2	488.584	546.672
							Tb427.08.1384	5S	1118.01	609.28	204.494	574.777		2485.77	1398.01	408.269	445.147
							Tb427.08.1385	5S	1355.7	604.865	164.731	582.872		2695.34	1516.39	461.812	648.197
							Tb427.08.1386	5S	1258.86	724.072	147.69	542.395		2538.16	1488.21	495.277	413.909
							Tb427.08.1387	5S	1219.25	613.695	204.494	615.254		2613.84	1414.92	408.269	421.719
							Tb427.08.1388	5S	1250.06	728.487	238.576	582.872		2741.91	1403.65	314.568	476.386
									1.47181e+07	1.51466e+07	9.97836e+06	2.86265e+06		2.55071e+07	2.46407e+07	1.33763e+07	2.57397e+06
