## Supplementary Table 6 for "Efficient and specific oligo-based depletion of rRNA"

### Sheet: Contents
Kraus et al.
Supplementary Table 6
Table of content
Sheet
Dataset 1	Information about sequencing data discussed in this publication and their processing sorted by figure.

### Sheet: Dataset 1
		sequencing						mapping of sequenced reads				processing of aligned reads
Figure	reference	fastq name	type of seq	sequencer	sequencing mode	readlength [bp]	sequenced reads	mapping software	mapping parameters	read alignments	reference genome/transcriptome	wig file ws ss
1d, 2, 4		L1700070_Nr_15_WT1ssRNAseq-0wash1_R1.fq.bz2; L1700070_Nr_15_WT1ssRNAseq-0wash1_R2.fq.bz2	RNAseq	Illumina NextSeq	paired-end	2x76 bp	14838993	Burrows-Wheeler Aligner (BWA) version 0.7.16	mem	0.989	Tb427v36	ws 101 ss 101
1d, 2, 4		L1700074_Nr_19_WT1ssRNAseq-0wash2_R1.fq.bz2; L1700074_Nr_19_WT1ssRNAseq-0wash2_R2.fq.bz2	RNAseq	Illumina NextSeq	paired-end	2x76 bp	19397125	Burrows-Wheeler Aligner (BWA) version 0.7.16	mem	0.9882	Tb427v36	ws 101 ss 101
1d, 2, 4		L1700071_Nr_16_WT1ssRNAseq-1wash1_R1.fq.bz2; L1700071_Nr_16_WT1ssRNAseq-1wash1_R2.fq.bz2	RNAseq	Illumina NextSeq	paired-end	2x76 bp	14898386	Burrows-Wheeler Aligner (BWA) version 0.7.16	mem	0.9885	Tb427v36	ws 101 ss 101
1d, 2, 4		L1700075_Nr_20_WT1ssRNAseq-1wash2_R1.fq.bz2; L1700075_Nr_20_WT1ssRNAseq-1wash2_R2.fq.bz2	RNAseq	Illumina NextSeq	paired-end	2x76 bp	18910098	Burrows-Wheeler Aligner (BWA) version 0.7.16	mem	0.9903	Tb427v36	ws 101 ss 101
1d, 2, 4		L1700072_Nr_17_WT1ssRNAseq-2wash1_R1.fq.bz2; L1700072_Nr_17_WT1ssRNAseq-2wash1_R2.fq.bz2	RNAseq	Illumina NextSeq	paired-end	2x76 bp	13977356	Burrows-Wheeler Aligner (BWA) version 0.7.16	mem	0.9754	Tb427v36	ws 101 ss 101
1d, 2, 4		L1700076_Nr_21_WT1ssRNAseq-2wash2_R1.fq.bz2; L1700076_Nr_21_WT1ssRNAseq-2wash2_R2.fq.bz2	RNAseq	Illumina NextSeq	paired-end	2x76 bp	16216945	Burrows-Wheeler Aligner (BWA) version 0.7.16	mem	0.9873	Tb427v36	ws 101 ss 101
1d, 2, 4, 6		L1700073_Nr_18_WT1ssRNAseq-3wash1_R1.fq.bz2; L1700073_Nr_18_WT1ssRNAseq-3wash1_R2.fq.bz2	RNAseq	Illumina NextSeq	paired-end	2x76 bp	16976623	Burrows-Wheeler Aligner (BWA) version 0.7.16	mem	0.9883	Tb427v36	ws 101 ss 101; ws 25 ss 25
1d, 2, 4, 6		L1700077_Nr_22_WT1ssRNAseq-3wash2_R1.fq.bz2; L1700077_Nr_22_WT1ssRNAseq-3wash2_R2.fq.bz2	RNAseq	Illumina NextSeq	paired-end	2x76 bp	16052321	Burrows-Wheeler Aligner (BWA) version 0.7.16	mem	0.9829	Tb427v36	ws 101 ss 101; ws 25 ss 25
6	Hutchinson et al. 2016	ERR1413153_R1; ERR1413153_R2	RNAseq	Illumina HiSeq	paired-end	2x100 bp	16976623	Burrows-Wheeler Aligner (BWA) version 0.7.16	mem	0.9883	Tb427v36	ws 25 ss 25
6	Hutchinson et al. 2016	ERR1413154_R1; ERR1413154_R2	RNAseq	Illumina HiSeq	paired-end	2x100 bp	16052321	Burrows-Wheeler Aligner (BWA) version 0.7.16	mem	0.9829	Tb427v36	ws 25 ss 25
5		L1700073_Nr_18_WT1ssRNAseq-3wash1_R1.fq.bz2; L1700073_Nr_18_WT1ssRNAseq-3wash1_R2.fq.bz2	RNAseq	Illumina NextSeq	paired-end	2x76 bp		SALMON vers. 0.9.1	non-alignment based mode	0.85459	Tb427v36
5		L1700077_Nr_22_WT1ssRNAseq-3wash2_R1.fq.bz2; L1700077_Nr_22_WT1ssRNAseq-3wash2_R2.fq.bz2	RNAseq	Illumina NextSeq	paired-end	2x76 bp		SALMON vers. 0.9.1	non-alignment based mode	0.84281	Tb427v36
5	Hutchinson et al. 2016	ERR1413153_1.fastq.gz; ERR1413153_2.fastq.gz	RNAseq	Illumina HiSeq	paired-end	2x100 bp		SALMON vers. 0.9.1	non-alignment based mode	0.704199	Tb427v36
5	Hutchinson et al. 2016	ERR1413154_1.fastq.gz; ERR1413154_2.fastq.gz	RNAseq	Illumina HiSeq	paired-end	2x100 bp		SALMON vers. 0.9.1	non-alignment based mode	0.698362	Tb427v36
5	Reynolds et al. 2016	SRX1418100.fastq.gz	RNAseq	Illumina NextSeq	single-end	-		SALMON vers. 0.9.1	non-alignment based mode	0.716061	Tb427v36
5	Reynolds et al. 2016	SRX1418101.fastq.gz	RNAseq	Illumina NextSeq	single-end	-		SALMON vers. 0.9.1	non-alignment based mode	0.708034	Tb427v36
5	Reynolds et al. 2016	SRX1418102.fastq.gz	RNAseq	Illumina NextSeq	single-end	-		SALMON vers. 0.9.1	non-alignment based mode	0.71524	Tb427v36
5	Jeacock et al. 2018	ERR2510939_1.fastq.gz; ERR2510939_2.fastq.gz	RNAseq	Illumina NextSeq	paired-end	2x75 bp		SALMON vers. 0.9.1	non-alignment based mode	0.744259	Tb427v36
5	Jeacock et al. 2018	ERR2510940_1.fastq.gz; ERR2510940_2.fastq.gz	RNAseq	Illumina NextSeq	paired-end	2x75 bp		SALMON vers. 0.9.1	non-alignment based mode	0.744793	Tb427v36
5	Jeacock et al. 2018	ERR2510941_1.fastq.gz; ERR2510941_2.fastq.gz	RNAseq	Illumina NextSeq	paired-end	2x75 bp		SALMON vers. 0.9.1	non-alignment based mode	0.745297	Tb427v36
5	de Freitas Nascimento et al. 2018	ERR1452618_1.fastq.gz; ERR1452618_2.fastq.gz	RNAseq	Illumina Genome Analyzer II	paired-end	-		SALMON vers. 0.9.1	non-alignment based mode	0.681135	Tb427v36
5	de Freitas Nascimento et al. 2018	ERR1452619_1.fastq.gz; ERR1452619_2.fastq.gz	RNAseq	Illumina Genome Analyzer II	paired-end	-		SALMON vers. 0.9.1	non-alignment based mode	0.696179	Tb427v36
5	de Freitas Nascimento et al. 2018	ERR1452620_1.fastq.gz; ERR1452620_2.fastq.gz	RNAseq	Illumina Genome Analyzer II	paired-end	-		SALMON vers. 0.9.1	non-alignment based mode	0.700068	Tb427v36
5	Fadda et al. 2014	SRR1421516.fastq.gz	RNAseq	Illumina Genome Analyzer II	single-end	-		SALMON vers. 0.9.1	non-alignment based mode	0.939862	Tb427v36
5	Fadda et al. 2014	SRR1421519.fastq.gz	RNAseq	Illumina HiSeq	single-end	-		SALMON vers. 0.9.1	non-alignment based mode	0.842151	Tb427v36
